# Modular gene tagging in *C. elegans*

**DOI:** 10.64898/2026.01.15.699741

**Authors:** Adam Hefel, Kevin Kruse, Kaden Wall, Soren B. Jorgensen, Kam Hoe Ng, Ryan Stolley, Matthew S. Rich, Erik M. Jorgensen

**Affiliations:** School of Biological Sciences, University of Utah, Salt Lake City, Utah, USA; Howard Hughes Medical Institute, University of Utah, Salt Lake City, Utah, USA; Department of Chemistry, University of Utah, Salt Lake City, Utah, USA

**Keywords:** *C. elegans* genome engineering, gene tagging, PhIT, PhiC31, Dre, B3 recombinase

## Abstract

Tagging a gene endogenously can identify when the gene is expressed and where the protein is localized. CRISPR is the primary tool for generating tags of endogenous genes, but it is error-prone and requires unique reagents for each gene and tag. Recombinases can insert DNA in an error-free and modular manner. Here, we tested eight recombinases for germline function in the nematode *C. elegans*, and introduce PhIT, a recombinase-based method for protein tagging. First, a short 39bp PhiC31 *attB* landing pad is inserted into the locus by CRISPR. This strain is a resource which can be used to insert a variety of modular tags. Second, tags are inserted by the integrase PhiC31, and in tandem, extraneous backbone sequences are removed by a tyrosine recombinase. Current modular tags include seven different fluorescent proteins, FLP-regulated cell-specific expression constructs, and degron tags. Importantly, tags can be inserted by genetic crosses instead of by microinjection.
