## Extended data tables for "Modular gene tagging in *C. elegans*"

### Sheet: ED table 1 strain construction
attB landing pad strains
Strain	Description	Genotype	Method	Injected strain	Injection mix	Source
EG10204	chr II attB landing pad	oxSi1270[attB] II ; unc-119(ox819) III	CRISPR	EG9814	Ai.90	This paper
EG10250	chr I attB landing pad	oxSi1337[attB] I ; unc-119(ox819) III	CRISPR	EG9814	Ai.172	This paper
EG10251	chrIV attB landing pad	unc-119(ox819) III ; oxSi1338[attB] IV	CRISPR	EG9814	Ai.165	This paper
EG10463	laat-1::attB landing pad	laat-1(ox1141[laat-1::attB]) II ; unc-119(ox819) III	CRISPR	N2	iKJK231
EG10288	attb::snb-1 landing pad	unc-119(ox819) III ; snb-1(ox1124[phicattB::snb-1]) V	CRISPR	EG9814	Ai.61	This paper
EG10274	unc-32::attB landing pad	unc-32(ox1125[unc-32::phic31attB]) III unc-119(ox819) III	CRISPR	EG9814	Ai.62	This paper
EG10245	internal cha-1::attB landing pad	unc-119(ox819) III ; cha-1(ox1298[cha-1::attB]) IV	CRISPR	EG9814	Ai.181	This paper
Excission marker strains
Strain	Description	Genotype	Method	Injected strain	Injection mix	Source
EG10035	attP-sqt-1(e1350) dominant Rol-attB (PhiC31)	oxSi1430[attP sqt-1(e1350) attB] I	RMCE	NM5322	Mi. 1	This paper
EG10036	attP-sqt-1(e1350) dominant Rol-attB (Bxb1)	oxSi1431[Bxb1(attP) sqt-1(e1350) *jsTi1453] I	RMCE	NM5322	Mi. 2	This paper
EG10040	loxP-sqt-1(e1350) dominant Rol-loxP	oxSi1432 [loxP sqt-1(e1350) loxP *jsTi1453] I	RMCE	NM5322	Ai.4	This paper
EG10043	rox-sqt-1(e1350) dominant Rol-rox	oxSi1218[rox sqt-1(e1350) rox *jsTi1453] I	RMCE	NM5322	Ai.14	This paper
EG10042	vox-sqt-1(e1350) dominant Rol-vox	oxSi1217[vox sqt-1(e1350) vox *jsTi1453] I	RMCE	NM5322	Ai.13	This paper
EG10041	B3RT1-sqt-1(e1350) dominant Rol-B3RT1	oxSi1216[B3RT1 sqt-1(e1350) B3RT1 *jsTi1453] I	RMCE	NM5322	Ai.12	This paper
EG10388	B3RT2-sqt-1(e1350) dominant Rol-B3RT2	oxSi1239[B3RT2 sqt-1(e1350) B3RT2 *jsTi1453] I	RMCE	NM5322	Ai.54	This paper
EG10078	KDRT-sqt-1(e1350) dominant Rol-KDRT	oxSi1225[[KDRT::sqt1(e1350)::KDRT *jsTi1453] I	RMCE	NM5322	Ai.28	This paper
EG10046	FRT-sqt-1(e1350) dominant Rol-FRT	oxSi1433[frt sqt-1(e1350) frt *jsTi1453] I	MosSCI	EG8078	Ai.16	This paper
Recombinase strains
Strain	Description	Genotype	Method	Injected strain	Injection mix	Source
EG10420	germline expressed Vika	oxSi1228[loxP Pmex-5::vika::sl2::mNeongreen *jsSi1579] II	RMCE	NM5304	Ai.24	This paper
EG10441	germline expressed B3	oxSi1284[loxP Pmex-5::B3::sl2::mNeongreen *jsSi1579] II	RMCE	NM5304	Ai.29	This paper
EG10050	germline expressed Cre	oxSi1215[Pmex-5::wrmCre-2xNLS::SL2::mNeonGreen::glh-2UTR *ttTi5605] II	MosSCI	EG6699	Ai.7	This paper
EG10048	germline expressed Flp	oxSi1213[loxP Pmex-5-FLP(G5D)::sl2::mNeongreen *jsSi1579] II	RMCE	NM5304	Ai.3	This paper
NM5406	germline expressed PhiC31	jsSi1623[loxP Pmex-5::phiC31::SL2::mNeonGreen::glh-2UTR				gift from Mike Nonet, https://pmc.ncbi.nlm.nih.gov/articles/PMC8601624/
EG10408	germline expressed PhiC31 + PATC intron	oxSi1347[loxP Pmex-5::PhiC31::sl2::mNeongreen *jsSi1579] II	RMCE	NM5340	Ai.136	This paper
EG10421	germline expressed Bxb1	oxSi1190[loxP Pmex-5::Bxb1::tbb-2UTR] II	RMCE	NM5340	mr.bxb	This paper
NM5736	germline expressed Bxb1-nls	jsSi1834[loxP Pmex-5::Bxb1-NLS::P2A::mNG::glh-2UTR FRT3, *jsSi1669] IV				gift from Mike Nonet
EG10378	germline expressed Vika + tmC27 balancer	tmC27[unc-75(tmIs1239)] I ; oxSi1228[loxP Pmex-5::vika::sl2::mNeongreen *jsSi1579] II	outcross	EG10420	FX30208	This paper
EG10419	germline expressed B3 + tmC27 balancer	tmC27[unc-75(tmIs1239)] I ; oxSi1284[loxP Pmex-5::B3::sl2::mNeongreen *jsSi1579] II	outcross	EG10441	FX30208	This paper
EG10371	germline expressed Cre + tmC27 balancer	tmC27[unc-75(tmIs1239)] I ; oxSi1215[loxP Pmex-5::wrmCre-2xNLS::SL2::mNeonGreen::glh-2UTR Cbr-unc-119(+) *ttTi5605] II	outcross	EG10050	FX30208	This paper
EG10370	germline expressed Flp + tmC27 balancer	tmC27[unc-75(tmIs1239)] I ; oxSi1213[loxP Pmex-5-FLP(G5D)::sl2::mNeongreen *jsSi1579] II	outcross	EG10048	FX30208	This paper
EG10375	germline expressed B3 PhiC31 + tmC27 balancer	tmC27[unc-75(tmIs1239)] I ; jsSi1623[loxP Pmex-5::phiC31::SL2::mNeonGreen::glh-2UTR FRT3] IV	outcross	NM5406	FX30208	This paper
EG10372	germline expressed PhiC31(PATC) + tmC27 balancer	tmC27[unc-75(tmIs1239)] I ; oxSi1347[loxP Pmex-5::PhiC31(PATC)::sl2::mNeongreen *jsSi1579] II	outcross	EG10408	FX30208	This paper
EG10373	germline expressed Bxb-1 + tmC27 balancer	tmC27[unc-75(tmIs1239)] I ; oxSi1190[loxP Pmex-5::Bxb1::tbb-2UTR] II	outcross	EG10421	FX30208	This paper
EG10376	germline expressed Bxb-1-nls + tmC27 balancer	tmC27[unc-75(tmIs1239)] I ; jsSi1834[loxP Pmex-5::Bxb1-NLS::P2A::mNG::glh-2UTR FRT3, *jsSi1669] IV	outcross	NM5736	FX30208	This paper
PhIT transgene strains
Strain	Description	Genotype	Method	Injected strain	Injection mix	Source
EG10379	chr I dopamine neuron mKate2 (Pdat-1::mKate2(rox))	oxSi1378[attL loxP Pdat-1::mKate2::let-858 3'UTR rox::attR *oxSi1337] I	PhIT	EG10250	Ai.162	This paper
EG10380	chr II dopamine neuron mKate2 (Pdat-1::mKate2(rox))	oxSi1382[attL loxP Pdat-1::mKate2::let-858 3'UTR rox::attR *oxSi1270]	PhIT	EG10204	Ai.162	This paper
EG10381	chr IV dopamine neuron mKate2 ( Pdat-1::mKate2(rox))	oxSi1367[attL loxP Pdat-1::mKate2::let-858 3'UTR rox::attR *oxSi1338] IV	PhIT	EG10251	Ai.162	This paper
EG10422	chr II dopamine neuron mKate2 (Pdat-1::mKate2(rox, linear))	oxSi1354[attL loxP Pdat-1::mKate2::let-858 3'UTR rox::attR *ox1270] II	PhIT	EG10204	Ai.163	This paper
EG10382	chr IV dopamine neuron mKate2 (Pdat-1::mKate2(B3RT1))	oxSi1377[attL loxP Pdat-1::mKate2::let-858 3'UTR B3RT1::attR loxP *oxSi1338] IV	PhIT	EG10251	Ai.182	This paper
EG10383	chr II PVD neuron mKate2 (Pnpr-2::mKate2(rox))	oxSi1339[attL loxP Pnpr-2::mKate2::let-858 3'UTR rox::attRP *oxSi1270]	PhIT	EG10204	Ai.167	This paper
EG10384	chr II pan-neuronal mKate2 (Pegl-21::mKate2(rox))	oxSi1352[attL loxP Pegl21::mKate2::let-858 3'UTR rox::attR *ox1270] II	PhIT	EG10204	Ai.158	This paper
EG10276	chr II germline expressed PhiC31 and B3 (Pmex-5::PhiC-31::mNeongreen::Pmex-5::B3)	oxSi1356[attL loxP Pmex-5::B3::let-858 glh-2::mNeongreen::sl2::PhiC31::Pmex-5 *oxSi1270] II ; unc-119(ox819) III	PhIT	EG10204	Ai.169	This paper
PhIT tag strains
Strain	Description	Genotype	Method	Injected/parent strain	Injection mix/cross	Source
EG10424	mKate2 tagged snb-1 (rox, n-term, injection)	snb-1(ox1483[attL::mKate2::rox::attR::snb-1 *ox1124]) V	PhIT	EG10288	Ai.217	This paper
EG10423	GFP tagged snb-1 (rox, n-term, injection)	snb-1(ox1481[attL::GFP::rox::attR::snb-1 *ox1124]) V	PhIT	EG10288	Ai.222	This paper
EG10426	mKate2 tagged unc-32 (rox, c-term, injection)	unc-32(ox1450[unc-32::attL::mkate2::stop::rox::attR *ox1125])	PhIT	EG10274	Ai.218	This paper
EG10425	GFP tagged unc-32::GFP (rox, c-term, injection)	unc-32(ox1482[unc-32::attL::GFP::stop::rox::attR *ox1125]) III	PhIT	EG10274	Ai.223	This paper
EG10440	GFP tagged unc-32::GFP (B3RT1, c-term, injection)	unc-32(ox1512[unc-32::attL::GFP::stop::B3RT1::attR *ox1125]) III	PhIT	EG10274	Ai.221	This paper
EG10427	mKate2 tagged unc-32 (B3RT2, c-term, injection)	unc-32(ox1452[unc-32::attL::mkate2::stop::b3RT2::attR *ox1125]) IV	PhIT	EG10274	Ai.224	This paper
EG10428	GFP tagged GFP::B3RT2::snb-1 (B3RT2, n-term, injection)	snb-1(ox1451[attL::GFP::B3RT2::attR::snb-1 *ox1124]) V	PhIT	EG10288	Ai.214	This paper
EG10430	mKate2 tagged snb-1 (B3RT2, n-term, cross)	snb-1(ox1487[attL::mKate2::B3RT2::attR::snb-1 *ox1124]) V	PhIT cross	EG10288	EG10319	This paper
EG10429	GFP tagged snb-1 (B3RT2, n-term, cross)	snb-1(ox1485[attL::GFP::B3RT2::attR::snb-1 *ox1124]) V	PhIT cross	EG10288	EG10434	This paper
EG10432	mKate2 tagged unc-32 (B3RT2, c-term, cross)	unc-32(ox1488XK_20-23-1_unc-32::attB*225(1)*169) III	PhIT cross	EG10274	EG10433	This paper
EG10431	GFP tagged unc-32 (B3RT2, c-term, cross)	unc-32(ox1486[unc-32::attL::GFP::stop::b3RT2::attR *ox1125]) III	PhIT cross	EG10274	EG10435	This paper
EG10312	AID::GFP tagged cha-1 with neuronal Tir1(579G) (B3RT2, internal, cross)	cha-1(ox1358[cha-1::attL::aid::gfp::b3rt2::attR *ox1298]) IV oxSi1275[Psnt-1::TIR1(F79G)::F2A::AID::BFP] IV	PhIT cross	EG10245	EG10437	This paper
EG10439	FLP-on mKate2 tagged snb-1 (rox, n-term, injection)	unc-119(ox819) III ; snb-1(ox1380[attL::mKate2::FLPon::rox::attR::snb-1 *ox1124 + loxP]) V	PhIT	EG10288	Ai.124	This paper
EG10438	FLP-on Skylan-S tagged laat-1 (rox, c-term, injection)	laat-1(ox1262[laat-1::attL::FLPon::Skylan-S::rox + loxP]) II unc-119(ox819) III	PhiT	EG10463	iKJK329	This paper
FlpOn strains with tissue specific FLP
Strain	Description	Genotype	Cross strains	Cross strains		Source
EG10385	FLP-on Skylan-S tagged laat-1 + intestinal FLP	laat-1(ox1262[laat-1::attL::FLPon::Skylan-S::rox::attR + loxP]) II ; bqSi508[elt-2p::FLP D5 + unc-119(+)] IV	EG10438	BN528		This paper
EG10436	FLP-on Skylan-S tagged laat-1 + hypodermal FLP	laat-1(ox1262[laat-1::attL::FLPon::Skylan-S::rox::attR + loxP]) II ; bqSi548[dpy-7p::FLP D5 +unc-119(+)] IV	EG10438	BN550		This paper
EG10389	FLP-on mKate2 tagged snb-1 + GABA neuron FLP	bqSi542[unc-47p::FLP D5 + unc-119(+)] IV ; snb-1(ox1380[attL::mKate2::FLPon::rox::attR::snb-1 + loxP *ox1124]) V	EG10439	BN544		This paper
EG10390	FLP-on mKate2 tagged snb-1 + pan-neuronal FLP	oxSi1168[Psnt-1::2xnls-FLP(G5D) unc-119(-)] II ; snb-1(ox1380[attL::mKate2::FLPon::rox::attR::snb-1 *ox1124 + loxP]) V	EG10439	EG10038		This paper
BN528	Intenstinal FLP with heat-shock expression construct	bqSi294 II; bqSi508 IV.				doi: 10.1534/genetics.117.201012. PMID: 28646043
BN544	GABA-neuron FLP with heat-shock expression construct	bqSi294 II; bqSi542 IV.				doi: 10.1534/genetics.117.201012. PMID: 28646043
BN550	hypodermal FLP with heat-shock expression construct	bqSi294[hsp16.41p::FRT::mCherry::his-58::FRT::GFP::his-58 + unc-119(+)] II ; bqSi548[dpy-7p::FLP D5 +unc-119(+)] IV				doi: 10.1534/genetics.117.201012. PMID: 28646043
EG10038	pan-neuronal FLP	oxSi1168[Psnt-1::2xnls-FLP(G5D) unc-119(-)] II				This paper
Extrachromosomal arrays for tagging crosses
Strain	Description	Genotype	Method	Injected strain	Injection mix	Source
EG10319	N-term mkate2 tagging array (B3RT2)	unc-119(ox819) III ; oxEx2300[attP::mkate2::B3RT2, lssOrange, HisCl channel, him-8 piRNA]	array injection	EG9814	Ai.198	This paper
EG10433	C-term mkate2 tagging array (B3RT2)	unc-119(ox819) III ; oxEx2301[attP::mkate2::B3RT2, lssOrange, HisCl channel, him-8 piRNA]	array injection	EG9814	Ai.225	This paper
EG10434	N-term GFP tagging array (B3RT2)	unc-119(ox819) III ; oxEx2302[attP::GFP::B3RT2, lssOrange, HisCl channel, him-8 piRNA]	array injection	EG9814	Ai.213	This paper
EG10435	C-term GFP tagging array (B3RT2)	unc-119(ox819) III ; oxEx2303[attP::GFP::B3RT2, lssOrange, HisCl channel, him-8 piRNA]	array injection	EG9814	Ai.226	This paper
EG10437	N-term AID::GFP tagging array (B3RT2)	unc-119(ox819) III ; oxEx2267[attP::AID::GFP::B3RT2, lssOrange, HisCl channel, him-8 piRNA]	array injection	EG9814	Ai.142	This paper
RMCE injection strains
Strain	Description	Genotype	Method	Injected strain	Injection mix	Source
NM5322	chr I RMCE landing pad	jsSi1570 I; bqSi711 IV.				gift from Mike Nonet
NM5304	chr II RMCE landing pad	jsSi1579[loxP Prpl-28::FRT::GFP::his-58::FRT3] II ; unc-119(ed3) III ; bqSi711[Pmex-5::FLP::SL2::mNeonGreen, unc-119(+)] IV				gift from Mike Nonet
MosSCI injection strains
Strain	Description	Genotype	Method	Injected strain	Injection mix	Source
EG6699	chr II MosSCI landing pad	ttTi5605 II; unc-119(ed3) III; oxEx1578.				doi: 10.1038/ng.248. Epub 2008 Oct 26. PMID: 18953339; PMCID: PMC2749959.
EG8078	chr I universal MosSCI landing pad	oxTi185 I; unc-119(ed3) III.				doi: 10.1038/nmeth.2889. Epub 2014 Mar 16. PMID: 24820376; PMCID: PMC4126194.

### Sheet: ED table 2 Oligonucleotides
crRNAs for attB insertion
Name	Target	Location	Sequence
crAJH571	cha-1	internal	CCTATTGATTATGGGAAAAA
crAJH31	snb-1	N-term	GAGCGTCCATgtcgtcaaga
crAJH166	unc-32	C-term	AGAATCTCTAAgatcacct
crAJH560	ttTi4348 site	chr I	tcgccgacttgcgaggaggg
crMR68	ttTi5605 site	chr II	gatatcagtctgtttcgtaa
crAJH460	cxTi10816 site	chr IV	tagcaggaaaataagaaatt
crKJK932	laat-1	C-term	AGTCGTCTTGTGAATTGAGA
ssODN for attB insertion
Name	Target	Location	Sequence
uAJH572	cha-1	internal	CGCTTTTCGTGGTGTGTCTTGACATGGAAGATCCTATTGATTATGGGAAAgGGGTGCCAGGGCGTGCCCTTGGGCTCCCCGGGCGCGTAAATGgtctgagaacttgcatgtacctccaaccttgaaaaagtttcagATACC
uAJH165	snb-1	N-term	CCTGACTTCCTCCCTGTGCGCCGGCATCTCCTTGAGCGTCTACGCGCCCGGGGAGCCCAAGGGCACGCCCTGGCACCCCCATgtcgtcaagatggtcttatccggctgttccctgaaatgaagcgagttagaaaa
uAJH167	unc-32	C-term	TCTCATTCGAAAAAATCCTTGCTGAAGAGCGTGAAGCTGAGGAGAATCTCgGGGTGCCAGGGCGTGCCCTTGGGCTCCCCGGGCGCGTATAAgatcacctcggccacttcaaacagtgtgacatcgacgttcgacaaatctttaat
uAJH561	ttTi4348 site	chr I	tacagtaatcaattatttttcgctccccccTACGCGCCCGGGGAGCCCAAGGGCACGCCCTGGCACCCtcctcgcaagtcggcgatttctttgaagttttgtcaaaagaagagacaag
uAJH215	ttTi5605 site	chr II	cgtgtaagtgcaagtaagatcagtgtttgtttcgatatcagtctgtttcgGGGTGCCAGGGCGTGCCCTTGGGCTCCCCGGGCGCGTAtaacggtcttctgtataactacaaaaaagaataaaaaaccgtatcacaac
uAJH547	cxTi10816 site	chr IV	tatttggagaaaatagcaggaaaataagaaaaGGGTGCCAGGGCGTGCCCTTGGGCTCCCCGGGCGCGTAatttggccgtgtgtctttaaaaagtatagtagtttccacgcaagtacacg
uKJK933	laat-1	C-term	ACACCGCTAGCAGAGGACACCGAACGAGCGGGCCTCCTCAATTCACAAGACGACTCCGATGGGGTGCCAGGGCGTGCCCTTGGGCTCCCCGGGCGCGTATAGaattaaaaaatcgactagtttttaaattaatttttctgaaaaaaaaattggtctgaa
Primers for genotyping pPCR
Name	Template	Direction	Sequence
oAJH205	GFP insertion	Reverse (pair w/ gene specific F)	GTCTTGTAGTTCCCGTCATC
oKJK174	Skylan-S insertion	Reverse (pair w/ gene specific F)	GAATGGCTTTCCGGTTCCGTC
oAJH564	mKate2	Forward (pair w/ gene specific R)	caagatgccaggagtctact
oAJH566		Reverse (pair w/ gene specific F)	ttccctccatgtagagcttc
oAJH110	snb-1	Forward	gtcgttctcgtttttgagag
oAJH112		Reverse	ATGATTCCGACGACTTCATC
oAJH175	unc-32	Forward	CAAAGTTCTATGGAGGGCTTG
oAJH176		Reverse	ggtcaccgaaaggaaaatgg
oAJH176	laat-1	Forward	ggtcaccgaaaggaaaatgg
oKJK750		Reverse	gagggggagctaagagtggt
oAJH575	cha-1	Forward	CTATGAATGGGTAAAGTCGG
oAJH576		Reverse	TCGAGTGCTCTATGCACAAC
oAJH456	chr I attB	Forward	ctcacaccttttctctcgtc
oAJH459		Reverse	tagagctacagtacactctg
oAJH36	chr II attB	Forward	TGAAGACGACGAGCCACT
oAJH37		Reverse	GATTGCGTGCGTTATTTTGG
oAJH462	chr IV attB	Forward	aaggcatttgatgcgatgag
oAJH465		Reverse	gttcactacaaccaaactgc
Primers for cloning PCR
Name	Template	Used to make	Sequence
m13F-20	pAJH4	pAJH21	GTAAAACGACGGCCAGT
m13R-48			AGCGGATAACAATTTCACACAGG
oAJH1	pWD613	pAJH8	GCTCTTCGTACCGCCAAGCTATCAACTTTGT
oAJH2			gctcttcgtctctgtctgaaacattcaat
oAJH4	pMR522	pAJH10	gctcttcgtgggttatacgggcgaattggag
oAJH6			gctcttcgggaTAAcgcgtgctgtctcat
oAJH404	pNM3982	pAJH93	aacacctgcaaaaCCTTCACTTTCCGCTTTTTCTTAGG
oAJH405			aacacctgcaaaacagATCGAGGGATACCGTAT
oAJH407	pNM3982	pAJH93	aacacctgcaaaagATGGATACTTACGCCGGAG
oAJH408			aacacctgcaaaaCTTGGTGGTTGGGGTTCCGT
oAJH488	pCMW227	pAJH125	GCTCTTCGTGGCCAAGCGAGGACAATTCTca
oAJH489			GCTCTTCGGGTtagtcacccagctttcttgt
oAJH488	N2 genomic from single-worm lysis	pAJH126	GCTCTTCGTGGCCAAGCGAGGACAATTCTca
oAJH492			GCTCTTCGAAGtagtcacccagctttcttgt
oAJH516	N2 genomic from single-worm lysis	pAJH131	GCTCTTCGTACctgaaatccatgaaatggaac
oAJH517			GCTCTTCGCATggctaaaaattgttgagattcgag
oAJH537	N2 genomic from single-worm lysis	pAJH144	GCTCTTCGTACgcacatagtttgctggttagg
oAJH539_Pnpr-2_sapI_ATG_R1			GCTCTTCGCATctgaaaattcaaaaattggaaaatgcac
oAJH540	N2 genomic from single-worm lysis	pAJH139	GCTCTTCGTACctcatgtcccatgttttacc
oAJH542			GCTCTTCGCATctgaaaaagagcacgccttc
FRT::Psqt-1@350XhoI_F		pMR564	AGATCTTCGAATGCATCGCGCGCACCGTACGTCgaagttcctatactttctagagaataggaacttcctgccctcgattgtctatcttcc
tbb-2UTR::FRT@350XhoI_R			GATCCAGATATCCTGCAGGAATTCCTCGAgaagttcctattctctagaaagtataggaacttcgataaatgcaaaatcctttcaagcatt
Pmex-5@NM3643-SpeI_F	pNM3774	pMR522	gtggttacctgcaggctcttcgccaATATCAGTTTTTAAAAAATTaaaccataaaacaaa
glh-2UTR@NM3643-SpeI_R			cgcggtggcggccgctctagaactagGGTTACCATAAGAAAAAAAATTACATTTTTTCTC
Pmex-5::SV40_F		pMR547	TTGAATGTTTCAGACAGAGAGGTACCAAAAATGGGGGCTCCAAAGAAGAA
egl-13NLS::SL2_R			taactaggtgaaagtaggatgagacagcacgcgACTAGTTAGTTCTCGACCTCCTTAGCG
SL2_F		pMR547	gctgtctcatcctactttcacctag
glh-2UTR@XhoI_R			CAGATATCCTGCAGGAATTCCTCGAGGTTACCATAAGAAAAAAAATTACATTTTTTCTCG
Pmex-5@XhoI_F		pMR547	CATCGCGCGCACCGTACGTCgctcttcgccaATATCAGTTTTTAAAAAATT
Pmex-5::kozak_R			ttttggtaccTCTCTGTCTGAAAC
Psqt-1::SapI-GCG_F	pDD363	pMR551	gacgcgtcgacgtcatatggatccgatGCTCTTCaGCGctgccctcgattgtctatcttc
tbb-2UTR::SapI-CAG_R			ctagagcggccgccacggcgatGCTCTTCtCTGgataaatgcaaaatcctttcaagcatt
dsDNA for restriction cloning
Name	Used to make	Enzyme Overhang	Sequence
oAJH419	pAJH110	NotI	ggcctggcgaagagcgctcttcggta
oAJH420		??	ggcctaccgaagagcgctcttcgcca
oAJH192	pAJH42,pAJH83, pAJH120, pAJH122	NcoI	CATGtggcgaagagcgctcttcggta
oAJH193			CATGtaccgaagagcgctcttcgcca
FRT@SacI_T	pMR553	SacI	gaacaaaagctggagctgaagttcctatactttctagagaataggaacttcaccgatatcgaattcctgca
FRT@SacI_B			gagcggccgccaccgcggtgggaagttcctatactatttgaagaataggaacttctgcaggaattcgatatcggt
oAJH392	pAJH92	NcoI	catgagctcttcgATGttttgcaggtgagcgctcacctgcaaaaAAGggaagagca
oAJH393			catgtgctcttccCTTttttgcaggtgagcgctcacctgcaaaaCATcgaagagct
dsDNA for Golden Gate
Name	Used to make	Enzyme Overhang	Sequence
oAJH400	pAJH93	PaqCI	CAAGgtaagttttcttgagacctttactaactaactaggtctcatagatttt
oAJH401			TCTGaaaatctatgagacctagttagttagtaaaggtctcaagaaaacttac
dsDNA for SapTrap
Name	Used to make	Enzyme Overhang	Sequence
oAJH9	pAJH5	SapI	TGGGGTTGCTTAAGAATAAGTAATTCTTAAGCAACCT
oAJH10			CGCAGGTTGCTTAAGAATTACTTATTCTTAAGCAACC
oAJH11	pAJH5	SapI	CAGGGTTGCTTAAGAATAAGTAATTCTTAAGCAACCT
oAJH12			TACAGGTTGCTTAAGAATTACTTATTCTTAAGCAACC
oAJH13	pAJH6	SapI	TGGAATAGGTCTGAGAACGCCCATTCTCAGACGTATT
oAJH14			CGCAATACGTCTGAGAATGGGCGTTCTCAGACCTATT
oAJH15	pAJH6	SapI	CAGAATAGGTCTGAGAACGCCCATTCTCAGACGTATT
oAJH16			TACAATACGTCTGAGAATGGGCGTTCTCAGACCTATT
oAJH17	pAJH7	SapI	TGGTAACTTTAAATAATGCCAATTATTTAAAGTTA
oAJH18			CGCTAACTTTAAATAATTGGCATTATTTAAAGTTA
oAHJ19	pAJH7	SapI	CAGTAACTTTAAATAATGCCAATTATTTAAAGTTA
oAJH20			TACTAACTTTAAATAATTGGCATTATTTAAAGTTA
oAJH94	pAJH22	SapI	tggAAACGATATCAGACATTTGTCTGATAATGCTTCATTATCAGACAAATGTCTGATATCGTTT
oAJH95			cgcAAACGATATCAGACATTTGTCTGATAATGAAGCATTATCAGACAAATGTCTGATATCGTTT
oAJH96	pAJH22	SapI	cagAAACGATATCAGACATTTGTCTGATAATGCTTCATTATCAGACAAATGTCTGATATCGTTT
oAJH97			tacAAACGATATCAGACATTTGTCTGATAATGAAGCATTATCAGACAAATGTCTGATATCGTTT
oAJH148	pAJH36	SapI	TGGGGTTGCTTAAGAtaAtGaAATTCTTAAGCAACC
oAJH149			CGCGGTTGCTTAAGAATTtCaTtaTCTTAAGCAACC
oAJH150	pAJH36	SapI	CAGGGTTGCTTAAGAtaAtGaAATTCTTAAGCAACC
oAJH151			TACGGTTGCTTAAGAATTtCaTtaTCTTAAGCAACC
oAJH223	pKJK380, pKRW31	SapI	GGTgTAACTTTAAATAATGCCAATTATTTAAAGTTA
oAJH224			TGGTAACTTTAAATAATTGGCATTATTTAAAGTTAc
oAJH225	pKJK378, pKRW33	SapI	GGTtaagTAACTTTAAATAATGCCAATTATTTAAAGTTA
oAJH226			TGGTAACTTTAAATAATTGGCATTATTTAAAGTTActta
oAJH235	pKJK378, pKJK380, pKRW31, pKRW33	SapI	TACTAACTTTAAATAATGCCAATTATTTAAAGTTAtCCCCAACTGGGGTAACCTTTGAGTTCTCTCAGTTGGGGGCG
oAJH236			CATCGCCCCCAACTGAGAGAACTCAAAGGTTACCCCAGTTGGGGaTAACTTTAAATAATTGGCATTATTTAAAGTTA
oAJH285	pAJH73, pAJH155, pKRW1	SapI	TGGGGTTGCTTAAGAtaAtGaAATTCTTAAGCAACCc
oAJH293			GGTgGGTTGCTTAAGAATTtCaTtaTCTTAAGCAACC
oAJH286	pAJH73, pAJH155, pAJH159, pAJH163, pKRW1	SapI	TACGGTTGCTTAAGAATTtCaTtaTCTTAAGCAACCCCCCAACTGGGGTAACCTTTGAGTTCTCTCAGTTGGGGGCG
oAJH287			CATCGCCCCCAACTGAGAGAACTCAAAGGTTACCCCAGTTGGGGGGTTGCTTAAGAtaAtGaAATTCTTAAGCAACC
oAJH322	pAJH81, pAJH118, pAJH119	SapI	TTTggttTTTTgcaggtgGCGCggcgccatggtagcGCGCcacctgcAAAACTCA
oAJH323			ACCTGAGTTTTgcaggtgGCGCgctaccatggcgccGCGCcacctgcAAAAaacc
oAJH235	pAJH81	SapI	TACTAACTTTAAATAATGCCAATTATTTAAAGTTAtCCCCAACTGGGGTAACCTTTGAGTTCTCTCAGTTGGGGGCG
oAJH324			acTCGCCCCCAACTGAGAGAACTCAAAGGTTACCCCAGTTGGGGaTAACTTTAAATAATTGGCATTATTTAAAGTTA
oAJH412	pAJH159, pAJH163	SapI	GGTtgaGGTTGCTTAAGAATTtCaTtaTCTTAAGCAACC
oAJH413			TGGGGTTGCTTAAGAtaAtGaAATTCTTAAGCAACCtca
oAJH420	pAJH110	SapI	ggcctaccgaagagcgctcttcgcca
oAJH421			ctaggtggcgaagagcgctcttcggtac
oAJH427	pAJH115	SapI	tggccgggCCgGCAGGTGagcgctCACCTGCggccggcc
oAJH428			tacggccggccGCAGGTGagcgctCACCTGCcGGcccgg
oAJH466	pAJH119	SapI	TACAAACGATATCAGACATTTGTCTGATAATGCTTCATTATCAGACAAATGTCTGATATCGTTTCCCCAACTGGGGTAACCTTTGAGTTCTCTCAGTTGGGGGCG
oAJH467			acTCGCCCCCAACTGAGAGAACTCAAAGGTTACCCCAGTTGGGGAAACGATATCAGACATTTGTCTGATAATGAAGCATTATCAGACAAATGTCTGATATCGTTT
oAJH468	pAJH119	SapI	GGTAAACGATATCAGACATTTGTCTGATAATGCTTCATTATCAGACAAATGTCTGATATCGTTT
oAJH469			TGGAAACGATATCAGACATTTGTCTGATAATGAAGCATTATCAGACAAATGTCTGATATCGTTT
oAJH470	pAJH118, pAJH160	SapI	catCGCCCCCAACTGAGAGAACTCAAAGGTTACCCCAGTTGGGGGGTTGCTTAAGAATTACTTATTCTTAAGCAACC
oAJH471			acTCGCCCCCAACTGAGAGAACTCAAAGGTTACCCCAGTTGGGGGGTTGCTTAAGAATTACTTATTCTTAAGCAACC
oAJH472	pAJH118	SapI	GGTGGTTGCTTAAGAATAAGTAATTCTTAAGCAACC
oAJH473			TGGGGTTGCTTAAGAATTACTTATTCTTAAGCAACC
oAJH577	pAJH160	SapI	GGTtgaGGTTGCTTAAGAATAAGTAATTCTTAAGCAACC
oAJH578			TGGGGTTGCTTAAGAATTACTTATTCTTAAGCAACCtca
phic31_attP_T1	pMR555	SapI	tggCCCCAACTGGGGTAACCTTTGAGTTCTCTCAGTTGGGG
phic31_attP_B1			cgcCCCCAACTGAGAGAACTCAAAGGTTACCCCAGTTGGGG
phic31_attB_T2	pMR555	SapI	cagGGGTGCCAGGGCGTGCCCTTGGGCTCCCCGGGCGCGTA
phic31_attB_B2			tacTACGCGCCCGGGGAGCCCAAGGGCACGCCCTGGCACCC
bxb1_attP_T1	pMR554	SapI	tggGTCGTGGTTTGTCTGGTCAACCACCGCGGTCTCAGTGGTGTACGGTACAAACCCCGAC
bxb1_attP_B1			cgcGTCGGGGTTTGTACCGTACACCACTGAGACCGCGGTGGTTGACCAGACAAACCACGAC
bxb1_attB_T2	pMR554	SapI	cagTCGGCCGGCTTGTCGACGACGGCGGTCTCCGTCGTCAGGATCATCCGGGC
bxb1_attB_B2			tacGCCCGGATGATCCTGACGACGGAGACCGCCGTCGTCGACAAGCCGGCCGA
loxP5'_T1	pMR556	SapI	tggATAACTTCGTATAATGTATGCTATACGAAGTTAT
loxP5'_B1			cgcATAACTTCGTATAGCATACATTATACGAAGTTAT
loxP3'_T2	pMR556	SapI	cagATAACTTCGTATAATGTATGCTATACGAAGTTAT
loxP3'_B2			tacATAACTTCGTATAGCATACATTATACGAAGTTAT

### Sheet: ED table 3 Plasmids
Destination vectors
Plasmid	Description	Destination vector	Cloning method	Restriction enzyme	dsDNA oligonucleotides				Source
pAJH42	sapI destination	pLitmus28	Restriction digest cloning	NcoI	oAJH192 + oAJH193				This paper
pAJH92	destination for paqc1 cloning	pUK21	Restriction digest cloning	NcoI	oAJH392 + oAJH393				This paper
Codon optimoized recombinases
Plasmid	Description	Destination vector	Cloning method						Source
pAJH1	B3 from twist	N/A	Purchased from Twist ®						This paper
pAJH2	vika from twist	N/A	Purchased from Twist ®						This paper
pAJH3	Twist Dre	N/A	Purchased from Twist ®						This paper
pAJH4	KD from twist	N/A	Purchased from Twist ®						This paper
Golden gate donor plasmids
Plasmid	Description	Destination vector	Cloning method	Restriction enzyme	PCR template	PCR primers			Source
pAJH8	Pmex-5	pUK21	Blunt-end cloning	EcoRV	pWD613	oAJH1 + oAJH2			This paper
pAJH10	sl2::mNg::glh-2	pUK21	Blunt-end cloning	EcoRV	pMR522	oAJH4 + oAJH5			This paper
pAJH21	blunt-end cloned KD	pUK21	Blunt-end cloning	EcoRV	pAJH4	m13F-20 + m13R-48			This paper
pAJH125	let-858_3'utr donor	pUK21	Blunt-end cloning	EcoRV	pCMW227	oAJH488 + oAJH489			This paper
pAJH144	Pnpr-2	pUK21	Blunt-end cloning	SmaI	N2 genomic from single-worm lysis	oAJH537 + oAJH539			This paper
pAJH126	let-858 3'utr	pUK21	Blunt-end cloning	EcoRV	N2 genomic from single-worm lysis	oAJH488 + oAJH492			This paper
pAJH131	Pdat-1	pUK21	Blunt-end cloning	EcoRV	N2 genomic from single-worm lysis	oAJH516 + oAJH517			This paper
pAJH139	Pegl-21	pUK21	Blunt-end cloning	EcoRV	N2 genomic from single-worm lysis	oAJH542 + oAJH540			This paper
pCFJ1149	intron 3 smu-2 PATCs								pCFJ1149 - intron 3 smu-2 PATCs was a gift from Christian Froekjaer-Jensen (Addgene plasmid # 161516 ; http://n2t.net/addgene:161516 ; RRID:Addgene_161516)
recombinases with PATC introns
Plasmid	Description	Destination vector	Cloning method	Restriction enzyme	Donor vector				Source
pAJH11	B3 with PATC intron	pAJH1	Golden Gate assembly	BsaI	pCFJ1149				This paper
pAJH12	vika with PATC intron	pAJH2	Golden Gate assembly	BsaI	pCFJ1149				This paper
pAJH18	KD with long PATC intron	pAJH21	Golden Gate assembly	BsaI	pCFJ1149				This paper
pAJH17	KD with short PATC intron	pAJH21	Golden Gate assembly	BsaI	pCFJ1149				This paper
pAJH13	Dre with PATC intron	pAJH3	Golden Gate assembly	BsaI	pCFJ1149				This paper
pAJH96	smuified phic31 long	pAJH93	Golden Gate assembly	BsaI	pCFJ1149				This paper
pAJH95	smuified phic31 short	pAJH93	Golden Gate assembly	BsaI	pCFJ1149				This paper
Destination vectors
Plasmid	Description	Destination vector	Cloning method	Restriction enzyme	Donor vector/ dsDNA oligonucleotides	Donor vector/ dsDNA oligonucleotides	Donor vector/ dsDNA oligonucleotides	Donor vector/ dsDNA oligonucleotides	Source
pAJH81	prephit donor	pAJH42	SapTrap	SapI	pMLS253	oAJH235 + oAJH324	oAJH322 + oAJH323	oAJH223 +oAJH224	This paper
pAJH83	rox for phitt	pAJH81	Restriction digest cloning	NcoI	oAJH192 + oAJH193				This paper
pAJH118	B3RT1-predonor	pAJH42	SapTrap	SapI	pMLS253	oAJH470 + oAJH471	oAJH322 + oAJH323	oAJH472 + oAJH473	This paper
pAJH119	kdrt for phitt-nosapi	pAJH42	SapTrap	SapI	pMLS253	oAJH466 + oAJH467	oAJH322 + oAJH323	oAJH468 + oAJH469	This paper
pAJH120	B3 for phitt	pAJH118	Restriction digest cloning	NcoI	oAJH192 + oAJH193				This paper
pAJH122	KD for phitt	pAJH119	Restriction digest cloning	NcoI	oAJH192 + oAJH193				This paper
plitmus28	PhIT tag and transgene backbone								Evans PD, Cook SN, Riggs PD, Noren CJ. LITMUS: multipurpose cloning vectors with a novel system for bidirectional in vitro transcription. Biotechniques. 1995 Jul;19(1):130-5. PMID: 7669286.
pUK21	donor vector backbone								pUK21 was a gift from Joachim Messing (Addgene plasmid # 49788 ; http://n2t.net/addgene:49788 ; RRID:Addgene_49788)
pNM3643	RMCE destination vector								pnm3643 was a gift from Mike Nonet
Germline expressed recombinases
Plasmid	Description	Destination vector	Cloning method	Restriction enzyme	Donor DNA/ dsDNA oligonucleotides	Donor vector/ dsDNA oligonucleotides	Donor DNA/ dsDNA oligonucleotides		Source
pAJH14	vika for RMcE	pNM3643	SapTrap	SapI	pAJH8	pAJH10	pAJH12		This paper
pAJH15	b3 for array injection	pMR553	SapTrap	SapI	pAJH8	pAJH10	pAJH11		This paper
pAJH16	Dre for array injection	pAJH42	SapTrap	SapI	pAJH8	pAJH10	pAJH13		This paper
pAJH20	KD for RMCE	pNM3643	SapTrap	SapI	pAJH8	pAJH10	pAJH18		This paper
pAJH23	B3 for RMCE	pNM3643	SapTrap	SapI	pAJH8	pAJH10	pAJH11		This paper
pAJH24	Dre for RMCE	pNM3643	SapTrap	SapI	pAJH8	pAJH10	pAJH13		This paper
pAJH26	Vika for array injections	pMR553	SapTrap	SapI	pAJH8	pAJH10	pAJH12		This paper
pAJH27	KD for array injection	pMR553	SapTrap	SapI	pAJH8	pAJH10	pAJH17		This paper
pAJH57	phic31 for array injection	pAJH42	Restriction digest cloning	SpeI + EcoRV + XbaI	pNM3982				This paper
pAJH98	smuified phic31 for injection	pAJH42	SapTrap	SapI	pAJH8	pAJH10	pAJH96		This paper
pAJH93	phic31 orf for smuification	pAJH92	Golden Gate Assembly	PaqCI	PCR pNM3982 with oAJH404 + oAJH405	oAJH400 + oAJH401	PCR pNM3982 with oAJH407 + oAJH408		This paper
pAJH103	Phic31 in dre phic31 backbone	pAJH83	SapTrap	SapI	pAJH96	pAJH8	pAJH10		This paper
pAJH104	smuified phic31 for RMCE	pNM3643	SapTrap	SapI	pAJH8	pAJH10	pAJH95		This paper
pAJH115	destination vector for cloning FLP	pAJH42	SapTrap	SapI	oAJH427 + oAJH428				This paper
pAJH116	FLP for array injection	pAJH115	Restriction digest cloning	XmaI + NotI	pMR522				This paper
pAJH110	smuified phic31, for dre phit, adding sapI sites for more cloning	pAJH103	Restriction digest cloning	NotI	oAJH420 + oAJH421				This paper
pAJH147	B3 + phic31 for phit	pAJH110	SapTrap	SapI	pAJH125	pAJH11			This paper
pNM3982	Pmex-5::PhiC31::SL2::mNeonGreen::glh-1UTR in Flp RMCE plasmid								pNM3982 was a gift from Mike Nonet
pMR506	Pmex-5::Bxb1::tbb-2UTR								This paper
Transgene constructs
Plasmid	Description	Destination vector	Cloning method	Restriction enzyme	Donor vector	Donor vector	Donor vector		Source
pAJH134	pdat-1 mkate2, rox	pAJH83	SapTrap	SapI	pAJH125	pAJH131	pKJK325		This paper
pAJH136	b3 pdat1 mkate2	pAJH120	SapTrap	SapI	pAJH125	pAJH131	pKJK325		This paper
pAJH138	kdrt pdat1 mkate2	pAJH122	SapTrap	SapI	pAJH125	pAJH131	pKJK325		This paper
pAJH141	Pegl-21::pdat1::mkate2	pAJH83	SapTrap	SapI	pAJH125	pAJH139	pKJK325		This paper
pAJH148	Pnpr-2::mkate for phit; rox	pAJH83	SapTrap	SapI	pAJH125	pAJH144	pKJK325		This paper
Tagging constructs
Plasmid	Description	Destination vector	Cloning method	Restriction enzyme	Donor vector	dsDNA oligonucleotides	dsDNA oligonucleotides	FLP-on donors	Source
pAJH73	B3RT2 AID::GFP	pAJH42	SapTrap	SapI	pMLS252A	oAJH286 + oAJH287	oAJH285+oAJH293		This paper
pAJH155	b3rt2 mkate2 phit tag	pAJH42	SapTrap	SapI	pCMW342	oAJH286 + oAJH287	oAJH285+oAJH293		This paper
pAJH159	b3rt2 stop, GFP phit tag	pAJH42	SapTrap	SapI	pMLS252	oAJH286 + oAJH287	oAJH412 + oAJH413		This paper
pAJH160	b3rt1 stop gfp	pAJH42	SapTrap	SapI	pMLS252	oAJH470 + oAJH471	oAJH577 + oAJH578		This paper
pAJH163	b3rt2 stop, mkate2 phit tag	pAJH42	SapTrap	SapI	pCMW342	oAJH286 + oAJH287	oAJH412 + oAJH413		This paper
pKJK378	rox makte stop	pAJH42	SapTrap	SapI	pCMW342	oAJH235 + oAJH236	oAJH225 + oAJH226		This paper
pKJK380	rox mkate	pAJH42	SapTrap	SapI	pCMW342	oAJH235 + oAJH236	oAJH223 + oAJH224		This paper
pKRW1	b3rt2 GFP phit tag	pAJH42	SapTrap	SapI	pMLS252	oAJH286 + oAJH287	oAJH285 + oAJH293		This paper
pKRW31	rox GFP phit tag	pAJH42	SapTrap	SapI	pMLS252	oAJH235 + oAJH236	oAJH223 + oAJH224		This paper
pKRW33	rox GFP stop phit tag	pAJH42	SapTrap	SapI	pMLS252	oAJH235 + oAJH236	oAJH225 + oAJH226		This paper
pAJH77	rox Skylan-S C-term PhIT tag	pAJH42	SapTrap	SapI	pSAM498	oAJH235 + oAJH316	oAJH225 + oAJH226	pMLS279	This paper
pKRW381	rox mKate2 N-term PhIT tag	pAJH42	SapTrap	SapI	pCMW342	oAJH235 + oAJH236	oAJH223 + oAJH317	pMLS282	This paper
Destination vector for excision reporters
Plasmid	Description	Destination vector	Cloning method	Restriction enzyme	dsDNA oligonucleotides				Source
pMR553	RMCE destination vector for integration of excision reporters	pMLS257	Restriction digest cloning	SacI	FRT@SacI_T + FRT@SacI_B				This paper
sqt-1 donor
Plasmid	Description	Destination vector	Cloning method	Enzyme	PCR template	PCR primers			Source
pMR551	sqt-1(e1350) donor	pUK21	Blunt-end cloning	EcoRV	pDD363	Psqt-1::SapI-GCG_F + tbb-2UTR::SapI-CAG_R			This paper
pDD363									pDD363 was a gift from Bob Goldstein (Addgene plasmid # 91829 ; http://n2t.net/addgene:91829 ; RRID:Addgene_91829)
Excision reporters
Plasmid	Description	Destination vector	Cloning method	Restriction enzyme/ enzyme	Donor vector	dsDNA oligonucleotides	dsDNA oligonucleotides		Source
pAJH5	B3RT1 Rol for RMCE	pMR553	SapTrap	SapI	pMR551	oAJH9 + oAJH10	oAJH11 + oAJH12		This paper
pAJH6	Vox Rol for RMCE	pMR553	SapTrap	SapI	pMR551	oAJH13 + oAJH14	oAJH15 + oAJH16		This paper
pAJH7	Rox Rol for RMCE	pMR553	SapTrap	SapI	pMR551	oAJH17 + oAJH18	oAJH19 + oAJH20		This paper
pAJH22	KDRT Rol for RMCE	pMR553	SapTrap	SapI	pmR551	oAJH94 + oAJH95	oAJH96 + oAJH97		This paper
pAJH36	B3RT2 rol for RMCE	pMR553	SapTrap	SapI	pMR551	oAJH148 + oAJH149	oAJH150 + oAJH151		This paper
pMR554	BXB attB/P Rol for RMCE	pMR553	SapTrap	SapI	pMR551	bxb1_attP_T1+bxb1_attP_B1	bxb1_attP_T2+bxb1_attP_B2		This paper
pMR555	PhiC31 attB/P Rol for RMCE	pMR553	SapTrap	SapI	pMR551	phic31_attP_T2+phic31_attP_B2	phic31_attP_T1+phic31_attP_B1		This paper
pMR556	LoxP::sqt-1::LoxP in pMR553	pMR553	SapTrap	SapI	pMR551	loxP5'_T1+loxP5'_B1	loxP5'_T2+loxP5'_B2		This paper
pMR564	FRT::sqt-1(e1350)::FRT in pCFJ350	pMR553	Gibson assembly	HiFi (NEB)	pMR551	FRT::Psqt-1@350XhoI_F + tbb-2UTR::FRT@350XhoI_R			This paper
Germline Recombinase expression
Plasmid	Description	Destination vector	Cloning method	Enzyme	PCR template	PCR primers			Source
pMR522	Pmex-5::FLP::SL2::mNeonGreen	pNM3643	Gibson assembly	HiFi (NEB)	pNM3774	Pmex-5@NM3643-SpeI_F + glh-2UTR@NM3643-SpeI_R			This paper
Germline Recombinase expression
Plasmid	Description	Destination vector	Cloning method	Enzyme	Donor DNA	dsDNA oligonucleotides	dsDNA oligonucleotides	dsDNA oligonucleotides	Source
pMR547	Pmex-5::wrmCre::SL2::mNeonGreen	pCFJ350	Gibson assembly	HiFi (NEB)	Fragment from IDT ®	Pmex-5::SV40_F + egl-13NLS::SL2_R	SL2_F + glh-2UTR@XhoI_R	Pmex-5@XhoI_F + Pmex-5::kozak_R	This paper
pCFJ350	MosSCI destination vector								Addgene plasmid # 34866 ; http://n2t.net/addgene:34866 ; RRID:Addgene_34866
Co-injection markers
Plasmid	description								Source
pCFJ90	Pmyo-2::mcherry								Addgene plasmid # 19327 ; http://n2t.net/addgene:19327 ; RRID:Addgene_19327
pWD540	Peft-3::LSSmOrange,2xNLS								Gift from Wayne Davis
pCFJ1532	Pmex-5::mosase								pCFJ1532 - pEXP[Psmu-1 | mosase (PATCs) | smu-1 UTR] was a gift from Christian Froekjaer-Jensen (Addgene plasmid # 159807 ; http://n2t.net/addgene:159807 ; RRID:Addgene_159807)
pCFJ104	Pmyo-3::mcherry								Addgene plasmid # 19328 ; http://n2t.net/addgene:19328 ; RRID:Addgene_19328
pGH8	Prab-3::mcherry								Addgene plasmid # 19359 ; http://n2t.net/addgene:19359 ; RRID:Addgene_19359
pMA122	Phsp::peel-1								Addgene plasmid # 34873 ; http://n2t.net/addgene:34873 ; RRID:Addgene_34873
pSEM233	Pmlc-1::tagRFP-T::cbr-tbb-2 UTR								pSEM233 - [Pmlc-1 | tagRFP-T | cbr-tbb-2 UTR] was a gift from Christian Froekjaer-Jensen (Addgene plasmid # 159899 ; http://n2t.net/addgene:159899 ; RRID:Addgene_159899)
pCFJ420	Peft-3::GFP::H2B								(Addgene plasmid # 34877 ; http://n2t.net/addgene:34877 ; RRID:Addgene_34877)
pcfj91	Pmyo-2::gfp								gift from Christian Froekjaer-Jensen
pSEM238	histamine channel								pSEM238 was a gift from Christian Froekjaer-Jensen (Addgene plasmid # 161515 ; http://n2t.net/addgene:161515 ; RRID:Addgene_161515
pMNK56	him-8 pirna								pMNK56 - piRNAi 21ur-1224 - him-8 was a gift from Christian Froekjaer-Jensen (Addgene plasmid # 159819 ; http://n2t.net/addgene:159819 ; RRID:Addgene_159819)

### Sheet: ED table 4 Injection Mixes
excission assay injection
Injection mix	Description	DNA	DNA description	Concentration ng/uL
ai.35	Cre array	pCFJ90	Pmyo-2::mcherry	2.5
		invitrogen ladder	stuffer	85
		pMR547	Pmex-5::Cre	12.5
ai.144	FLP array	pAJH116	Pmex-5::FLP(G5D)	12.5
		pCFJ90	Pmyo-2::mcherry	2.5
		invitrogen ladder	stuffer	85
ai.33	Dre array	pAJH16	Pmex-5::Dre	12.5
		pCFJ90	Pmyo-2::mcherry	2.5
		invitrogen ladder	stuffer	85
ai.42	KD array	pCFJ90	Pmyo-2::mcherry	2.5
		invitrogen ladder	stuffer	85
		pAJH27	Pmex-5::KD	12.5
ai.36	Vika array	pAJH26	Pmex-5::Vika	12.5
		pCFJ90	Pmyo-2::mcherry	2.5
		invitrogen ladder	stuffer	85
ai.32	B3 array	pAJH15	Pmex-5::B3	12.5
		pCFJ90	Pmyo-2::mcherry	2.5
		invitrogen ladder	stuffer	85
ai.138	PhiC31 array	pAJH57	Pmex-5::PhiC31	12.5
		pCFJ90	Pmyo-2::mcherry	2.5
		invitrogen ladder	stuffer	85
ai.139	PhiC31 + PATC array	pAJH98	Pmex-5::PhiC31	12.5
		pCFJ90	Pmyo-2::mcherry	2.5
		invitrogen ladder	stuffer	85
CRISPR injection
Injection mix	Description	DNA/ RNA	DNA/RNA description	Concentration ng/uL
Ai.61	attB::snb-1	crAJH31	crRNA	1.17
		uAJH165	attB ultramer	5
		pSEM233	Pmlc-1::TagRFP-T	25
Ai.62	unc-32::attB	crAJH166	crRNA	1.17
		uAJH167	ultramer	5
		pSEM233	Pmlc-1::TagRFP-T	25
ai.181	cha-1::attB	crAJH571	crRNA	1.17
		uAJH572	attB ultramer	5
		pSEM233	Pmlc-1::TagRFP-T	25
iKJK231	laat-1::attB	crKJK932	crRNA	1.17
		uKJK933	attB ultramer	5
		pCFJ420	Peft-3::GFP-H2B	2
		pCFJ91	Pmyo-2::GFP	8
ai.90	chrII attB	crMR68	crRNA	1.17
		uAJH215	attB ultramer	5
		pSEM233	Pmlc-1::TagRFP-T	25
ai.172	chrI attB	crAJH560	crRNA	1.17
		uAJH561	attB ultramer	5
		pSEM233	Pmlc-1::TagRFP-T	25
ai.165	chrIV attB	crAJH460	crRNA	1.17
		uAJH547	attB ultramer	5
		pSEM233	Pmlc-1::TagRFP-T	25
Dre recombinase transgene injection
Injection mix	Description	DNA	DNA description	Concentration ng/uL
ai.162	dat-1 rox	pAJH16	Dre recombinase	10
		pAJH134	roxPattP::Pdat-1::mkate2::let858::floxedunc::roxP	50
		pWD540	Peft-3::lssOrange	10
		invitrogen ladder	stuffer	10
		pAJH98	PhiC31	20
ai.163	dat-1 linear	pAJH134_digested with ScaI	roxPattP::Pdat-1::mkate2::let858::floxedunc::roxP	50
		pAJH16(10ng/ul)+pAJH98(20ng/ul)+pwd540(10ng/uL)	phit mix digest using ApalI	40
		invitrogen ladder	stuffer	10
ai.167	npr-2 rox	pAJH16	Dre recombinase	10
		pAJH148	roxPattP:Pnpr2::mkate2::let858::floxedunc::roxP	50
		pWD540	Peft-3::lssOrange	10
		invitrogen ladder	stuffer	10
		pAJH98	PhiC31	20
ai.158	egl-21 rox	pAJH16	Dre recombinase	10
		pAJH141	roxPattP:pegl21::mkate2::let858::floxedunc::roxP	50
		pWD540	Peft-3::lssOrange	10
		invitrogen ladder	stuffer	10
		pAJH98	PhiC31	20
ai.169	b3::Phic31 rox	pAJH16	Dre recombinase	10
		pAJH147	roxPattP::phic31smu::b3::collision:floxedunc::roxP	50
		pWD540	Peft-3::lssOrange	10
		pAJH98	PhiC31	20
		invitrogen ladder	stuffer	10
KD recombinase transgene injection
Injection mix	Description	DNA	DNA description	Concentration ng/uL
ai.183	dat-1 KD	pAJH27	KD recombinase	10
		pAJH138	KDRTattP:Pdat-1::mkate2::let858::floxedunc::roxP	50
		pWD540	Peft-3::lssOrange	10
		invitrogen ladder	stuffer	10
		pAJH98	Pmex5::Phic31(+PATC)	20
B3 recombinase transgene injection
Injection mix	Description	DNA	DNA description	Concentration ng/uL
ai.182	dat-1 B3	pAJH15	B3 recombinase	10
		pAJH136	B3RTattP:Pdat-1::mkate2::let858::floxedunc::roxP	50
		pWD540	Peft-3::lssOrange	10
		invitrogen ladder	stuffer	10
		pAJH98	Pmex5::Phic31(+PATC)	20
phit tagging with Dre recombinase injection
Injection mix	Description	DNA	DNA description	Concentration ng/uL
ai.222	GFP N-terminal	pAJH16	Pmex-5 Dre	10
		pAJH98	Pmex-5 PhiC31	20
		pKRW31	attP::GFP::rox	50
		pWD540	Peft-3::lssOrange	10
		Invitrogen ladder	stuffer	10
ai.223	GFP C-terminal	pAJH16	Pmex-5 Dre	10
		pAJH98	Pmex-5 PhiC31	20
		pKRW33	GFP::stop::rox	50
		pWD540	Peft-3::lssOrange	10
		Invitrogen ladder	stuffer	10
ai.217	mKate2 N-terminal	pAJH16	Pmex-5 Dre	10
		pAJH98	Pmex-5 PhiC31	20
		pKJK380	stoplessmkate2::rox	50
		pWD540	Peft-3::lssOrange	10
		Invitrogen ladder	stuffer	10
ai.218	mKate2 C-terminal	pAJH16	Pmex-5 Dre	10
		pAJH98	Pmex-5 PhiC31	20
		pKJK378	mkate2::stop::rox	50
		pWD540	Peft-3::lssOrange	10
		Invitrogen ladder	stuffer	10
ai.124	Skylan-S FLPon C-terminal	pAJH16	Pmex-5 Dre	10
		pAJH57	Pmex-5 PhiC31	20
		pAJH77	FLPon::Skylan-S::rox	50
		pWD540	Peft-3::lssOrange	10
		Invitrogen ladder	stuffer	10
iKJK329	mKate2 FLPon N-terminal	pAJH16	Pmex-5 Dre	10
		pAJH57	Pmex-5 PhiC31	20
		pKJK381	mkate2::FLPon::rox	50
		pWD540	Peft-3::lssOrange	10
		Invitrogen ladder	stuffer	10
phit tagging with B3 recombinase injection
Injection mix	Description	DNA	DNA description	Concentration ng/uL
ai.221	GFP C-terminal B3RT1	pAJH15	Pmex-5::B3	10
		pAJH98	Pmex-5 PhiC31	20
		pAJH160	GFP::stop::b3rt	50
		pWD540	Peft-3::lssOrange	10
		Invitrogen ladder	stuffer	10
ai.224	b3rt2 mKate2 N-terminal	pAJH15	Pmex-5::B3	10
		pAJH98	Pmex-5 PhiC31	20
		pAJH163	mkate2::b3rt2	50
		pWD540	Peft-3::lssOrange	10
		Invitrogen ladder	stuffer	10
ai.214	GFP N-terminal B3RT2	pAJH15	Pmex-5::B3	10
		pAJH98	Pmex-5 PhiC31	20
		pKRW1	stoplessGFP::b3rt2	50
		pWD540	Peft-3::lssOrange	10
		Invitrogen ladder	stuffer	10
RMCE Rol reporter injections
Injection mix	Description	DNA	DNA description	Concentration ng/uL
ai.4	LoxP sqt-1(e1350) Rol reporter	pMR556		50
ai.12	B3RT1 sqt-1(e1350) Rol reporter	pAJH5		50
ai.13	Vox sqt-1(e1350) Rol reporter	pAJH6		50
ai.14	Rox sqt-1(e1350) Rol reporter	pAJH7		50
ai.28	KDRT sqt-1(e1350) Rol reporter	pAJH22		50
ai.54	B3RT2 sqt-1(e1350) Rol reporter	pAJH36		50
RMCE germline expressed recombinase injections
Injection mix	Description	DNA	DNA description	Concentration ng/uL
ai.3	Pmex-5::FLP(G5D)::sl2::mNeongreen	pMR522		50
ai.24	Pmex-5::Vika::sl2::mNeongreen	pAJH14		50
ai.29	Pmex-5::B3::sl2::mNeongreen	pAJH23		50
ai.31	Pmex-5::KD::sl2::mNeongreen	pAJH20		50
ai.30	Pmex-5::Dre::sl2::mNeongreen	pAJH24		50
mr.bxb	Pmex-5::Bxb1::tbb-2UTR	pMR506		50
Other RMCE injections
Injection mix	Description	DNA	DNA description	Concentration ng/uL
ai.136	PhiC31 + PATC	pAJH104		50
Mi.1	attB;attP phic31	pMR555		50
Mi.2	attB/attP bxb	pMR554		50
MosSCI injections
Injection mix	Description	DNA	DNA description	Concentration ng/uL
Ai.7	Pmex-5::cre	pCFJ1532	Pmex-5::mosase	10
		pCFJ104	Pmyo-3::mcherry	10
		pGH8	Prab-3::mcherry	10
		pCFJ90	Pmyo-2::mcherry	2.5
		pMA122	peel-1	10
		pMR547	Pmex-5::wrmCre-2xNLS::SL2::mNeonGreen::glh-2UTR	10
		invitrogen ladder	stuffer	47.5
Ai.16	FRT excission marker	pCFJ1532	Pmex-5::mosase	10
		pCFJ104	Pmyo-3::mcherry	10
		pGH8	Prab-3::mcherry	10
		pCFJ90	Pmyo-2::mcherry	2.5
		pMA122	peel-1	10
		pMR564	frt::sqt-1::frt pcfj 350	10
		invitrogen ladder	stuffer	47.5
PhiT tagging array injections
Injection mix	Description	DNA	DNA description	Concentration ng/uL
ai.213	GFP N-terminal	pWD540	Peft-3::lssOrange	10
		pKRW1	attP::gfp::B3rt2	50
		pMNK56	him-8 pirna	20
		pSEM238	histamine channel	10
		invitrogen ladder	stuffer	10
ai.226	GFP N-terminal	pAJH159	attP::GFP::b3rt2	50
		invitrogen ladder	stuffer	10
		pWD540	Peft-3::lssOrange	10
		pMNK56	him-8 pirna	20
		pSEM238	histamine channel	10
ai.198	mKate2 N-terminal	pWD540	Peft-3::lssOrange	10
		pAJH155	attP::mkate2::b3rt2	50
		pMNK56	him-8 pirna	20
		pSEM238	histamine channel	10
		invitrogen ladder	stuffer	10
ai.225	mKate2 N-terminal	pWD540	Peft-3::lssOrange	10
		pAJH163	B3rt2::attP::mkate2::b3rt	50
		pMNK56	him-8 pirna	20
		pSEM238	histamine channel	10
		invitrogen ladder	stuffer	10
ai.142	AID::GFP N-terminal	pAJH73	B3rt2::attP::AID::GFP::b3rt2	50
		pMNK56	him-8 pirna	20
		pSEM238	histamine channel	10
		invitrogen ladder	stuffer	10
		pWD540	Peft-3::lssOrange	10
